# Targeting Regnase-1 unleashes CAR T cell antitumor activity for osteosarcoma and creates a proinflammatory tumor microenvironment

**DOI:** 10.1101/2025.05.20.650777

**Authors:** Adeleye O. Adeshakin, Hao Shi, S. Scott Perry, Heather Sheppard, Phuong Nguyen, Xiang Sun, Peipei Zhou, Jean-Yves Métais, Trevor Cunningham, KC Anil, Liqing Tian, Vivek Peche, Mollie S. Prater, Deanna M. Langfitt, Shondra M. Pruett-Miller, Jason T. Yustein, Giedre Krenciute, Christopher DeRenzo, Hongbo Chi, Stephen Gottschalk

**Author notes:** These authors share senior authorship (Hongbo Chi, Stephen Gottschalk). Corresponding Authors Stephen Gottschalk, Department of Bone Marrow Transplantation and Cellular Therapy, St. Jude Children’s Research Hospital, 262 Danny Thomas Place, Memphis, TN 38105, Hongbo Chi, Department of Immunology, St. Jude Children’s Research Hospital, 262 Danny Thomas Place, Memphis, TN 38105.

## Abstract

Negative regulators of T cell function represent promising targets to enhance the intrinsic antitumor activity of CAR T cells against solid tumors. However, the endogenous immune ecosystem in solid tumors often represents an immunosuppressive therapeutic barrier to CAR T cell therapy, and it is currently unknown whether deletion of negative regulators in CAR T cells reshapes the endogenous immune landscape. To address this knowledge gap, we developed CAR T cells targeting B7-H3 in immune-competent osteosarcoma models and evaluated the intrinsic and extrinsic effects of deleting a potent negative regulator called Regnase-1 (Reg-1). Deletion of Reg-1 not only improved the effector function of B7-H3-CAR T cells but also endowed them with the ability to create a proinflammatory landscape characterized by an influx of IFNγ-producing endogenous T cells and NK cells and a reduction of inhibitory myeloid cells, including M2 macrophages. Thus, deleting negative regulators in CAR T cells enforces a non-cell-autonomous state by creating a proinflammatory tumor microenvironment.
