## Supplementary Tables 1 to 6 for "Targeting Regnase-1 unleashes CAR T cell antitumor activity for osteosarcoma and creates a proinflammatory tumor microenvironment"

### Sheet: Table S1
	Table S1: List of Extracellular flow cytometry Panel with 23 fluorophores (N= 3 per conditions)
	Antibody	Conjugate	Clone	Source	Identifier
	CD11b	BUV395	M1/70	BD	563553
	CD11c	BUV615	HL3	BD	751265
	CD19	BUV661	1D3	BD	612971
	F4/80	BUV737	T45-2342	BD	749283
	CD4	BUV805	GK1.5	BD	564922
	CD62L	eFluor 450	MEL-14	Thermo	48-0621-82
	CD3	BV480	500A2	BD	746776
	Ly6C	BV570	HK1.4	BioLegend	128030
	CD44	BV605	ID7	BD	563058
	CD8a	BV711	53-6.7	BD	563046
	CD45.1	BV786	A20	BD	740889
	Ly6G	PerCP	1A8	BioLegend	127654
	CD279 (PD-1)	BB700	J43	BD	566514
	CD274 (PD-L1)	PE	10F.9G2	BioLegend	124308
	CD49b	PE-Cy5.5	DX5	Thermo	35-5971-82
	CD206	PE-Cy7	C068C2	BioLegend	141720
	CD276 (B7-H3)	APC	MIH35	BioLegend	135607
	CD45.2	Alexa Fluor 700	104	Thermo	56-0454-82
	NK1.1	APC-Cy7	PK136	BD	560618
	CD45	APC-Fire 810	30-F11	BioLegend	103174
	Other Fluorophores Present:
	Live/Dead Fixable Blue	N/A	N/A	Thermo	L23105
	GFP
	Ametrine
			23 Total Chanels

### Sheet: Table S2
	Table S2: List of FlowSOM clusters from 23-fluorophore flow cytometry panel
	Cluster ID:		Cluster Phenotype
	FS50-04	CAR-T	CD8(+++) CD44(++) CD62dL(+++) PDL1(+++) PD1(++) CD49b(++) Ly6C(++)
		CAR-T Root definition:	CD3(+) CD11b(-) CD19(-) Ametrine(+)
	FS50-24-1	CD4-T, CM	PDL1(++) PD1(-) Ly6C(+)
	FS50-23-2	CD4-T, CM	PDL1(++) PD1(-/Lo)
	FS50-14-2	CD4-T, CM	PDL1(+++) PD1(-) CD49b(-) Ly6c(-)
	FS50-20	CD4-T, EM	PDL1(+) Ly6C(+)
	FS50-07	CD4-T, EM	PDL1(++)
	FS50-15	CD4-T, EM	PDL1(++) PD1(Lo/-) CD49b(++) Ly6C(Lo/-)
	FS50-38-1	CD4-T, EM	PDL1(++) PD1(Lo/-) CD49b(++) NK1.1(-) Ly6C(+++) CD11c(-)
	FS50-14-1	CD4-T, EM	PDL1(+++) PD1(+++) CD49b(+) Ly6c(Lo/-)
	FS50-23-1	CD4-T, Naïve	PDL1(Lo/-) PD1(-)
	FS50-24-2	CD4-T, Naïve	PDL1(Lo/-) PD1(-) Ly6C(+)
		CD4-T Root:	CD3(+) CD11b(-) CD19(-) CD4(+) CD8(-)
		Naïve:	CD62L(+) CD44(-)
		CM (Central memory):	CD62L(+) CD44(+)
		EM (Effector memory):	CD62L(-) CD44(+)
	FS50-31-1	CD8-T, CM	PDL1(+) PD1(-)
	FS50-43-2	CD8-T, CM	PDL1(+) PD1(-) Ly6C(+++)
	FS50-50	CD8-T, CM	PDL1(+) PD1(-) Ly6C(+++)
	FS50-44	CD8-T, EM	PDL1(++) PD1(-/Lo) CD49b(++) Ly6C(++)
	FS50-08-1	CD8-T, EM	PDL1(++) PD1(-/Lo) CD49b(++) Ly6C(Lo/-)
	FS50-08-2	CD8-T, EM	PDL1(++) PD1(+++) CD49b(++) Ly6C(Lo/-)
	FS50-31-2	CD8-T, Naïve	PDL1(-) PD1(-)
	FS50-41-2	CD8-T, Naïve	PDL1(-) PD1(-) Ly6C(++)
	FS50-42	CD8-T	CD44(-) CD62L(-) PDL1(Lo/-) Ly6C(++)
		CD8-T Root:	CD3(+) CD11b(-) CD19(-) CD4(-) CD8(+)
	FS50-41-1	𝛾𝛿-T Like, CM	PDL1(+) Ly6C(+++) CD49b(Lo/-)
	FS50-34	𝛾𝛿-T Like, EM	PDL1(++) CD49b(+) Ly6C(+++)
	FS50-43-1	𝛾𝛿-T Like, EM	PDL1(+) Ly6C(+++)
	FS50-27-2	𝛾𝛿-T Like, EM	PDL1(+) PD1(-) CD49b(+)
	FS50-33	𝛾𝛿-T Like, EM	PDL1(+) PD1(+++) CD49b(+++) Ly6C(Lo/-)
	FS50-06-1	𝛾𝛿-T Like, Naïve	PDL1(+++) PD1(+++)
		𝛾𝛿-T Like Root:	CD3(+) CD11b(-) CD19(-) CD4(-) CD8(-)
	FS50-46-2	NK, CM	PDL1(+) CD49b(+++) CD11b(+)
	FS50-49	NK, CM	PDL1(+) CD49b(+++) NK1.1(+++) CD11b(+) Ly6C(+)
	FS50-46-1	NK, EM	PDL1(+) CD49b(++) CD11c(Lo/-)
		NK Root:	CD11b(-/Lo) CD19(-) NK1.1(+) CD49b(+)
	FS50-38-3	NK, NK-T, CM	CD3(+) PDL1(++) CD49b(++) NK1.1(++) Ly6C(+++) CD11c(-)
	FS50-16-3	NK, NK-T, EM	CD3(++) CD4(-) PDL1(+) PD1(-) Ly6C(+) NK1.1(++)
	FS50-16-1	NK, NK-T, EM	CD3(++) CD4(++) PDL1(+) PD1(-) Ly6C(+) NK1.1(++)
		NK-T Root:	CD3(+) CD11b(-/Lo) CD19(-) NK1.1(+) CD49b(+)
	FS50-30	B Cell	CD44(+)
	FS50-25	B Cell	CD62L(-) CD44(-) PDL1(+)
	FS50-22	B Cell	CD62L(-) CD44(+)
	FS50-26	B Cell	CD62L(-) CD44(+) PDL1(-)
	FS50-18	B Cell	CD62L(+) CD44(+) PDL1(-) PD1(-) Ly6C(-)
	FS50-13	B Cell	CD62L(+) CD44(++) PDL1(+) PD1(-) Ly6C(-)
	FS50-19-1	B Cell	CD62L(+) CD44(++) PDL1(+++) Ly6C(-) CD11b(+/Lo)
	FS50-10	B Cell	CD62L(++) CD44(++) PDL1(-) PD1(-) Ly6C(-)
	FS50-11	B Cell	CD62L(++) CD44(++) PDL1(+) PD1(-/Lo) Ly6C(-) CD206(+)
	FS50-03	B Cell	CD62L(+++) CD44(++) PDL1(+) PD1(-) Ly6C(-)
	FS50-19-2	B Cell	CD62L(Lo/-) CD44(+) PDL1(++) Ly6C(+) CD11b(-)
	FS50-29-2	B Cell	No additional markers
		B Cell Root:	CD3(-) CD11b(-) CD19(+)
	FS50-48	Neutrophil	CD11b(++) CD44(++) PDL1(-) CD49b(-) Ly6C(++)Ly6G(+)
	FS50-45	Neutrophil	CD44(++) PDL1(-) CD49b(+)
	FS50-35	Neutrophil	CD44(++) PDL1(-) CD49b(++) CD206(Lo/-)
	FS50-39	Neutrophil	CD44(+++) CD49b(++)
	FS50-32	Neutrophil	CD44(+++) PDL1(++) CD49b(+++)
		Neutrophil Root:	CD3(-) CD11b(+) CD19(-) Ly6C(+) Ly6G(+)
	FS50-21	Mac, M1	CD11b(++) CD44(+++) PDL1(++) CD49b(+++) Ly6C(+++) CD11c(+) F4/80(+++) CD206(-)
	FS50-17-2	Mac, M1	Mac, M1: CD11b(++) CD44(+++) PDL1(+++) PD1(-) CD49b(+) Ly6C(+) CD11c(+) F4/80(++) CD206(-)
	FS50-28-1	Mac, M1	CD44(+++) Ly6C(+) CD11c(-/Lo) F4/80(++)
		M1 Macrophage Root:	CD3(-) CD11b(+) CD19(-) F4/80(+) CD206(-)
	FS50-37-1	Mac, M2	CD11b(+) CD44(++) CD49b(-) Ly6C(-) F4/80(Lo/-) CD206(++)
	FS50-36	Mac, M2	CD11b(+) CD44(++) PDL1(+) CD11c(+) F4/80(+) CD206(+)
	FS50-02	Mac, M2	CD11b(++) CD44(++) PDL1(+++) PD1(-) Ly6C(-) CD11c(Lo/-) F4/80(++) CD206(+++)
	FS50-09	Mac, M2	CD11b(++) CD44(+++) PDL1(+++) CD49b(+) Ly6C(-) CD11c(++) F4/80(+) CD206(++)
	FS50-17-1	Mac, M2:	CD11b(++) CD44(+++) PDL1(+++) PD1(-) CD49b(+++) Ly6C(+) CD11c(+++) F4/80(Lo/-) CD206(++)
	FS50-01	Mac, M2	CD11b(+++) CD44(+++) PDL1(++) PD1(-) Ly6C(-) CD11c(++) F4/80(++) CD206(++)
	FS50-12-2	Mac, M2	CD11b(+++) CD44(+++) PDL1(++) PD1(-) Ly6C(+++) CD49b(+) CD11c(++) F4/80(++) CD206(+++)
	FS50-12-1	Mac, M2	CD11b(+++) CD44(+++) PDL1(+++) PD1(-) Ly6C(+++) CD49b(++) CD11c(++) F4/80(+++) CD206(++)
	FS50-37-2	Mac, M2	CD11b(Lo/-) CD44(+) PDL1(+) PD1(Lo/-) Ly6C(+) NK1.1(+++) CD49b(-) CD11c(-) F4/80(-) CD206(++)
		M2 Macrophage Root:	CD3(-) CD11b(+) CD19(-) F4/80(+) CD206(+)
	FS50-40	DC, cDC:	CD11b(-/Lo) CD44(++) PDL1(+++) CD49b(-) Ly6C(-) CD11c(++) F4/80(-) CD206(Lo/-)
	FS50-28-2	DC, cDC:	CD11b(-/Lo) CD44(+++) PDL1(+++) CD49b(-/+) Ly6C(-/Lo) CD11c(+++) F4/80(-)
		cDC Root:	CD3(-) CD11b(Lo/-) CD19(-) CD11c(+) Ly6C(Lo/+)
	FS50-38-2	DC, pDC:	CD62L(-) CD44(++) PDL1(+) Ly6C(+++) CD49b(++) NK1.1(-) CD11b(-/Lo) CD11c(++)
		pDC Root:	CD3(-) CD11b(Lo/-) CD19(-) CD11c(Lo/+) Ly6C(+)
	FS50-06-2	Artifact	(Residual Immature Thymocytes)
	FS50-29-1	Artifact	(Residual Immature Thymocytes)
	FS50-16-2	Artifact	Flow Artifact
	FS50-47	Unclassified	CD19(Lo/-) CD3(Lo/-) CD11b(-) CD44(Lo/-) Ly6C(Lo/-) NK1.1(Lo/+) CD49b(-) CD206(Lo/-)
	FS50-37-3	Unclassified	Potentially Immature Myeloid: CD11b(+) CD44(++) PDL1(+++) CD49b(+++) NK1.1(-) Ly6C(-) CD11c(-) F4/80(-) CD206(-)
	FS50-05-1	Unclassified	Unclassified: All (-)
	FS50-05-2	Unclassified	All(-) Except CD62L(++)
	FS50-27-1	Unclassified	CD44(+++) PD1(+++) Ly6C(+) CD49b(+++)

### Sheet: Table S3
	Table S3: List of Extracellular flow cytometry Panel with 38 fluorophores (N= 4 per conditions)
	Antibody	Conjugate	Clone	Source	Identifier
	CD45.1	BUV395	A20	BD	565212
	CD24	BUV496	M1/69	BD	612953
	CD44	BUV563	IM7	BD	569705
	CD11c	BUV615	HL3	BD	751265
	CD11b	BUV661	M1/70	BD	565080
	CD8a	BUV737	53-6.7	BD	612759
	CD103	BUV805	M290	BD	741948
	CD163	BV421	S15049I	BioLegend	155309
	CD62L	eFluor 450	MEL-14	Thermo	48-0621-82
	CD3	BV480	500A2	BD	746776
	CD80	BV510	16-10A1	BioLegend	104741
	Ly6C	BV570	HK1.4	BioLegend	128030
	CD86	BV605	GL1	BioLegend	105037
	NK1.1	BV650	PK136	BD	564143
	CD206	BV711	C068C2	BioLegend	141727
	CD90.1	BV750	OX-7	BD	746961
	XCR1	BV785	ZET	BioLegend	148225
	CD19	SparkBlue550	6D5	BioLegend	115566
	CD4	SparkBlue574	GK1.5	BioLegend	100490
	Ly6G	PerCP	1A8	BioLegend	127654
	CD279 (PD-1)	BB700	J43	BD	566514
	CD25	PerCP-eFluor 710	PC61.5	Thermo	46-0251-82
	CD274 (PD-L1)	PE	10F.9G2	BioLegend	124308
	F4/80	Spark YG 593	QA17A29	BioLegend	157312
	CD276 (B7-H3)	PE-Dazzle594	MIH35	BioLegend	135612
	CD127	PE-Cy5	A7R34	BioLegend	135016
	CD49b	PE-Cy5.5	DX5	Thermo	35-5971-82
	CD366 (TIM3)	PE-Cy7	RMT3-23	BioLegend	119716
	MHC-Class II	PE-Fire810	M5/114.15.2	BioLegend	107667
	CD209a	APC	5H10	BD	564928
	CD64a/b	AlexaFluor647	X54-5/7.1	BD	558539
	CD69	SparkNIR685	H1.2F3	BioLegend	104558
	CD152 (CTLA-4)	APC-R700	UC10-4F10-11	BD	565778
	CD223 (LAG3)	APC-Fire750	C9B7W	BioLegend	125240
	CD45	APC-Fire810	30-F11	BioLegend	103174
	Other Fluorophores Present:
	Live/Dead Fixable Blue	N/A	N/A	Thermo	L23105
	GFP
	Ametrine
			38 Total Chanels

### Sheet: Table S4
	Table S4: List of FlowSOM Clusters from 38-fluorophore flow cytometry panel
	Cluster ID	Sort Name	CD19	CD3	CD11b	CD4	CD8	CD62L	CD44	PD-L1	PD-1	Ly6C	CD49b	NK1.1	CD11c	F4/80	Ly6G	CD206	CD163	CD80	CD86	CD103	MHCII	CD209	XCR1	CD64	CD24	LAG3	CTLA-4	CD127	CD69	TIM3	CD25	Cluster ID
	FS70-05-1A	T cell, CAR-T, CM	Amtrn	++	-	-	+++	++	+++	++	++	-	Lo/-	Lo/-	-	Amtrn	-	-	-	Amtrn	-	-	-	-	-	-	-	-	-	++	Lo/-	Lo/-	-	FS70-05-1A
	FS70-49	T cell, CD4	-	++	-	++	Lo/-	-	-	+	-	Lo/-	-	-	-	-	-	-	-	+	Lo/-	-	Lo/-	-	Lo/-	-	Lo/-	Lo/-	Lo/-	Lo/+	++	-	-	FS70-49
	FS70-56-3	T cell, CD4	-	+++	-	+++	-	-	Lo/-	+	-	Lo/-	-	-	-	-	-	-	-	++	+	-	-	-	-	-	-	-	-	+++	-	-	-	FS70-56-3
	FS70-57	T cell, CD4	-	+++	-	+++	-	-	-	++	-	Lo/-	-	-	-	-	-	-	-	++	+	-	-	-	-	-	-	Lo/-	Lo/+	++	++	-	-	FS70-57
	FS70-66-2	T cell, CD4	-	+++	-	+++	-	-	-	+	-	++	-	-	-	-	-	-	-	++	Lo/+	-	-	-	-	-	Lo/-	-	Lo/-	++	-	-	-	FS70-66-2
	FS70-10-4	T cell, CD4, CM/EM	-	+	-	++	-	Lo/-	+	++	+	Lo/-	-	-	-	-	-	-	-	+	+	Lo/+	Lo/-	-	-	-	-	-	-	+	Lo/-	Lo/-	++	FS70-10-4
	FS70-11-4	T cell, CD4, CM/EM	-	++	-	+	-	Lo/-	++	++	Lo/-	-	+	-	-	-	-	-	-	+	+	-	Lo/-	-	-	-	Lo/-	-	-	++	-	-	-	FS70-11-4
	FS70-10-1	T cell, CD4, EM	-	++	-	+++	-	-	++	++	+++	Lo/-	-	-	-	-	-	-	-	++	++	-	-	-	-	-	+	Lo/-	-	++	Lo/-	Lo/+	+++	FS70-10-1
	FS70-10-2	T cell, CD4, EM	-	++	Lo/-	++	-	-	++	++	+++	-	-	-	-	-	-	-	-	+	+	++	Lo/-	-	-	-	+	-	-	++	Lo/-	Lo/+	+++	FS70-10-2
	FS70-10-3	T cell, CD4, EM	-	+	Lo/-	++	-	-	++	++	+	Lo/-	Lo/+	-	-	-	-	-	-	+	++	++	Lo/-	-	-	-	Lo/-	-	-	++	Lo/-	Lo/-	++	FS70-10-3
	FS70-11-1	T cell, CD4, EM	-	++	-	+	-	-	++	++	++	Lo/-	+	-	-	-	-	-	-	+	+	-	Lo/-	-	-	-	-	-	-	++	-	-	-	FS70-11-1
	FS70-11-2	T cell, CD4, EM	-	++	-	+	-	-	++	++	++	-	+	-	-	-	-	-	-	+	++	Lo/-	-	-	-	-	-	-	-	++	+	-	Lo/-	FS70-11-2
	FS70-11-3	T cell, CD4, EM	-	++	-	+	-	-	++	++	Lo/-	-	+	-	-	-	-	-	-	+	+	Lo/+	-	-	-	-	Lo/-	-	-	++	+	-	-	FS70-11-3
	FS70-12-3	T cell, CD4, EM	-	++	Lo/-	+	-	-	++	++	Lo/+	++	+	-	-	-	-	-	-	++	+	Lo/+	-	Lo/-	Lo/-	-	Lo/-	Lo/-	Lo/-	++	+	-	Lo/-	FS70-12-3
	FS70-56-1	T cell, CD4, EM	-	+++	-	+++	-	-	+	++	-	Lo/-	-	-	-	-	-	-	-	++	+	-	-	-	-	-	-	-	-	++	++	-	-	FS70-56-1
	FS70-55-2	T cell, CD4, Naïve	-	++	-	+++	-	+	-	+	+	++	-	-	-	-	-	-	-	+	-	-	-	-	-	-	Lo/+	-	Lo/+	+	-	-	++	FS70-55-2
	FS70-55-3	T cell, CD4, Naïve	-	++	-	+	-	+	-	+	++	Lo/+	-	-	-	-	-	-	-	++	-	Lo/+	-	-	Lo/-	-	Lo/+	-	-	++	Lo/-	-	-	FS70-55-3
	FS70-56-2	T cell, CD4, Naïve	-	+++	-	+++	-	++	-	+	-	Lo/-	-	-	-	-	-	-	-	++	+	-	-	-	-	-	Lo/-	-	-	+++	-	-	-	FS70-56-2
	FS70-66-1	T cell, CD4, Naïve	-	+++	-	+++	-	+	-	+	-	++	-	-	-	-	-	-	-	++	Lo/+	-	-	-	-	-	Lo/-	-	Lo/-	++	-	-	-	FS70-66-1
	FS70-67	T cell, CD4, Naïve	-	Lo/-	-	Lo/-	-	+	Lo/-	+	+	-	-	-	-	-	-	-	-	-	-	-	-	-	-	-	+++	-	Lo/-	+	-	-	+++	FS70-67
	FS70-03-3	T cell, CD8	-	+	-	-	++	-	Lo/-	+	-	+++	+	-	-	-	-	-	-	Lo/-	-	Lo/+	-	-	-	-	+	-	-	++	-	-	-	FS70-03-3
	FS70-13-4	T cell, CD8	-	+	-	-	++	-	-	+	-	+++	+	-	-	-	-	-	-	++	+	+	-	-	Lo/-	-	+	-	-	++	-	-	-	FS70-13-4
	FS70-17	T cell, CD8	-	Lo/-	-	-	++	-	-	Lo/-	-	Lo/+	+	-	Lo/-	Lo/-	-	-	-	+	-	-	-	-	-	-	+	-	-	-	-	-	-	FS70-17
	FS70-28-3	T cell, CD8	-	+	-	-	+++	-	-	Lo/+	-	Lo/+	Lo/+	Lo/-	-	-	-	-	-	++	-	Lo/-	-	-	Lo/-	-	Lo/+	Lo/-	Lo/-	Lo/-	Lo/+	Lo/-	Lo/-	FS70-28-3
	FS70-62-1	T cell, CD8	-	+++	-	Lo/+	++	Lo/-	Lo/-	+	-	Lo/+	Lo/+	-	-	-	-	-	-	++	Lo/+	+	-	-	Lo/-	-	-	-	-	+	+	-	-	FS70-62-1
	FS70-62-2	T cell, CD8	-	++	-	Lo/+	++	-	-	+	-	Lo/+	Lo/+	-	-	-	-	-	-	++	+	++	-	-	Lo/-	-	-	-	-	++	-	-	-	FS70-62-2
	FS70-13-2	T cell, CD8, CM	-	+	-	-	++	+++	+	+	-	+++	+	-	-	-	-	-	-	++	Lo/+	Lo/+	-	Lo/-	Lo/-	-	Lo/-	-	-	++	Lo/-	-	-	FS70-13-2
	FS70-02-1	T cell, CD8, EM	-	+	-	-	++	Lo/-	+	+	-	+++	++	-	-	-	-	-	-	+	++	+	-	-	-	-	+	-	-	++	-	-	-	FS70-02-1
	FS70-02-2	T cell, CD8, EM	-	+	-	-	+++	-	+	++	Lo/-	+++	++	-	-	-	-	-	-	+	++	+	-	-	-	-	+	-	-	+	++	-	-	FS70-02-2
	FS70-02-3	T cell, CD8, EM	-	+	-	-	++	-	+	++	Lo/-	+++	+	-	-	-	-	-	-	+	++	+	-	-	-	-	Lo/+	Lo/-	-	-	++	Lo/-	-	FS70-02-3
	FS70-02-4	T cell, CD8, EM	-	+	-	-	++	-	+	++	Lo/-	++	+	-	-	-	-	-	-	+	+	+	-	-	-	-	Lo/+	Lo/-	-	-	-	Lo/-	-	FS70-02-4
	FS70-13-3	T cell, CD8, EM	-	+	-	-	++	-	+	+	-	+++	+	-	-	-	-	-	-	++	Lo/+	Lo/+	-	Lo/-	Lo/-	-	Lo/+	-	-	++	Lo/+	-	-	FS70-13-3
	FS70-14-2	T cell, CD8, EM	-	+	-	-	++	-	+	++	Lo/-	+++	Lo/-	-	-	-	-	-	-	+	Lo/+	Lo/-	-	+	+	-	+	+	+	++	+	-	-	FS70-14-2
	FS70-26-1	T cell, CD8, EM	-	++	Lo/-	-	+++	-	++	++	+++	Lo/+	++	-	-	-	-	Lo/+	-	++	+++	Lo/+	-	-	-	Lo/-	Lo/-	++	-	-	Lo/+	+	Lo/-	FS70-26-1
	FS70-26-2	T cell, CD8, EM	-	++	Lo/-	-	+++	-	++	++	++	Lo/-	+	-	-	-	-	-	-	+	++	Lo/+	-	-	-	-	-	-	-	Lo/-	+	Lo/+	-	FS70-26-2
	FS70-26-3	T cell, CD8, EM	-	+	-	-	+++	-	++	++	Lo/+	Lo/-	+	-	-	-	-	-	-	+	++	++	-	-	-	-	-	-	-	Lo/-	++	Lo/-	-	FS70-26-3
	FS70-03-1	T cell, CD8, Mxd	-	+	-	-	++	Mxd	+	++	-	+++	++	-	-	-	-	-	-	Lo/-	-	Lo/+	-	-	-	-	++	-	-	++	++	-	-	FS70-03-1
	FS70-03-2	T cell, CD8, Naïve	-	+	-	-	++	++	Lo/-	+	-	+++	+	-	-	-	-	-	-	Lo/-	-	Lo/+	-	-	-	-	++	-	-	++	-	-	-	FS70-03-2
	FS70-13-1	T cell, CD8, Naïve	-	++	-	-	++	+++	-	+	-	+++	+	-	Lo/-	-	-	-	-	+	+	+	-	-	Lo/-	-	-	-	-	++	-	-	-	FS70-13-1
	FS70-62-3	T cell, CD8, Naïve	-	++	-	Lo/+	++	++	-	+	-	Lo/+	Lo/+	-	-	-	-	-	-	++	+	++	-	-	Lo/-	-	Lo/-	-	-	++	-	-	-	FS70-62-3
	FS70-01-4	T cell, 𝛾𝛿-T Like, CM	-	Lo/+	-	Lo/-	-	Lo/-	++	+	Lo/-	Lo/-	Lo/-	-	-	-	-	-	-	++	-	-	-	-	-	-	Lo/+	-	-	+++	-	-	+	FS70-01-4
	FS70-04-4	T cell, 𝛾𝛿-T Like, CM	-	+	-	-	Lo/-	+	+	+	-	+++	+	-	-	-	-	-	-	+	Lo/+	Lo/+	-	-	-	-	+	-	-	++	-	-	-	FS70-04-4
	FS70-01-2	T cell, 𝛾𝛿-T Like, EM	-	++	-	-	-	-	++	+	+++	Lo/-	Lo/+	-	-	-	-	-	-	++	-	++	-	-	-	-	-	-	-	+++	++	-	+	FS70-01-2
	FS70-01-3	T cell, 𝛾𝛿-T Like, EM	-	++	-	Lo/-	-	-	++	+	Lo/-	-	Lo/+	-	-	-	-	-	-	++	-	++	-	-	-	-	Lo/-	-	-	+++	-	-	Lo/-	FS70-01-3
	FS70-04-3	T cell, 𝛾𝛿-T Like, EM	-	+	-	-	-	Lo/+	++	++	-	+++	+	-	-	-	-	-	-	+	+	Lo/+	-	-	-	-	++	-	-	++	++	-	-	FS70-04-3
	FS70-14-1	T cell, 𝛾𝛿-T Like, EM	-	Lo/-	-	Lo/-	-	-	+	++	Lo/-	+++	+	Lo/-	-	-	-	-	-	+	Lo/-	Lo/-	-	+	+	-	+	+	+	++	+	-	-	FS70-14-1
	FS70-12-1	NK	-	Lo/-	Lo/-	-	-	-	++	++	Lo/-	Lo/+	+	+++	Lo/-	-	-	-	-	+	-	Lo/+	Lo/-	-	-	-	Lo/-	-	-	++	Lo/+	-	Lo/-	FS70-12-1
	FS70-19-1	NK	-	-	+	-	-	++	Lo/+	+	-	++	+++	+++	-	-	-	-	-	+	-	-	-	-	Lo/-	-	+	-	-	-	Lo/-	-	-	FS70-19-1
	FS70-19-2	NK	-	-	Lo/+	-	-	++	Lo/+	++	-	-	+++	+++	-	-	-	-	-	+	Lo/-	-	-	-	Lo/-	-	Lo/+	-	-	-	Lo/+	-	-	FS70-19-2
	FS70-04-1	NK-T	-	+	-	Lo/-	-	Lo/-	++	++	-	++	++	++	-	-	-	-	-	+	-	++	-	-	-	-	+	-	-	+++	-	-	-	FS70-04-1
	FS70-04-2	NK-T	-	+	-	-	-	Lo/-	++	++	-	+++	++	++	-	-	-	-	-	+	+	++	-	-	-	-	+	-	-	+++	++	-	-	FS70-04-2
	FS70-12-2	NK-T	-	+	-	Lo/+	-	-	++	++	-	Lo/+	+	++	Lo/-	-	-	-	-	+	-	+	-	-	-	-	Lo/+	-	-	+++	+	-	-	FS70-12-2
	FS70-05-2	B cell	++	-	Lo/-	-	-	Lo/-	++	-	-	-	Lo/+	-	-	-	-	-	-	++	-	-	++	Lo/-	-	-	+	-	-	++	-	++	-	FS70-05-2
	FS70-06	B Cell	++	-	-	-	-	Lo/+	+	-	-	-	-	-	Lo/-	-	-	-	-	+	-	-	+++	-	-	-	++	-	-	-	-	-	-	FS70-06
	FS70-07	B cell	++	-	Lo/-	-	-	Lo/+	+	-	-	-	-	-	-	-	-	-	-	++	Lo/+	-	+++	-	-	-	Lo/-	-	-	-	Lo/-	-	-	FS70-07
	FS70-08	B cell	+++	-	Lo/-	-	-	Lo/+	++	-	-	-	-	-	-	-	-	-	-	++	++	-	+++	Lo/-	-	-	++	-	-	-	Lo/-	-	-	FS70-08
	FS70-09	B cell	+++	-	+	-	-	+	++	Lo/-	-	-	Lo/-	-	-	-	-	-	-	++	++	-	+++	Lo/-	-	-	+++	-	-	-	Lo/-	-	Lo/-	FS70-09
	FS70-15	B cell	++	-	-	-	-	+	+	-	-	-	-	-	-	-	-	-	-	+	-	-	++	-	-	-	++	Lo/-	Lo/-	-	-	-	-	FS70-15
	FS70-16	B cell	++	-	-	-	-	++	++	-	-	-	+	-	-	-	-	-	Lo/-	++	Lo/+	-	++	-	-	-	Lo/+	-	-	-	-	-	-	FS70-16
	FS70-23	B cell	++	-	-	-	-	+	+	-	-	Lo/-	-	-	-	Lo/-	-	-	-	++	Lo/+	-	++	-	-	-	-	-	-	-	-	-	-	FS70-23
	FS70-28-1	B Cell	++	-	-	-	-	+	++	-	-	+	+	Lo/-	-	-	-	-	-	++	-	-	++	-	Lo/-	-	+	Lo/-	Lo/-	-	Lo/-	Lo/-	Lo/-	FS70-28-1
	FS70-20	Mye, Neutrophil	-	-	+++	-	-	-	++	+	-	++	+	-	Lo/-	-	+++	-	-	+	+	-	-	Lo/+	-	-	++	-	-	-	-	-	-	FS70-20
	FS70-21	Mye, Neutrophil	-	-	+++	-	-	-	++	+	-	++	+	-	-	-	+++	-	-	++	+	-	-	Lo/+	-	Lo/-	+	-	-	-	-	-	-	FS70-21
	FS70-22	Mye, Neutrophil	-	-	+++	-	-	-	++	+	-	++	+	-	-	-	+++	-	-	++	+	-	-	Lo/+	-	Lo/+	-	-	-	-	-	-	-	FS70-22
	FS70-27	Mye, Neutrophil	-	-	+++	-	-	Lo/-	++	+	-	++	-	-	Lo/-	-	+++	-	-	-	-	-	-	-	-	Lo/+	+++	-	-	-	-	-	-	FS70-27
	FS70-31	Mye, Neutrophil	-	-	+++	-	-	+	++	+	-	++	-	-	-	-	+++	-	-	++	Lo/+	-	-	-	-	Lo/+	+++	-	-	-	-	-	-	FS70-31
	FS70-32	Mye, Neutrophil	-	-	+++	-	-	+	++	+	-	++	Lo/-	-	-	-	+++	-	-	++	+	-	-	Lo/-	-	Lo/+	++	-	-	-	-	-	-	FS70-32
	FS70-33	Mye, Neutrophil	-	-	+++	-	-	+	++	+	-	++	Lo/-	-	-	-	+++	-	-	+	Lo/+	-	-	Lo/+	-	Lo/+	+++	-	-	-	-	-	-	FS70-33
	FS70-37	Mye, Neutrophil	-	-	+++	-	-	Lo/+	++	Lo/-	-	++	+	-	++	-	+++	-	-	-	Lo/+	-	-	Lo/-	-	Lo/-	+++	-	-	-	-	-	-	FS70-37
	FS70-38	Mye, Neutrophil	-	-	+++	-	-	Lo/+	++	Lo/+	-	++	+	-	-	-	+++	-	-	++	Lo/-	-	-	Lo/+	-	Lo/-	+++	-	-	-	-	-	-	FS70-38
	FS70-39-1	Mye, Neutrophil	Lo/-	-	+++	-	-	Lo/+	++	++	Lo/-	++	Lo/-	Lo/-	Lo/-	Lo/-	++	Lo/+	Lo/-	++	+	-	-	Lo/-	-	Lo/+	++	Lo/-	Lo/-	-	Lo/-	Lo/-	Lo/-	FS70-39-1
	FS70-43	Mye, Neutrophil	-	-	+++	-	-	+	++	Lo/+	-	++	Lo/+	-	Lo/-	-	+++	-	-	-	-	-	-	Lo/+	-	Lo/-	+++	-	-	-	-	-	-	FS70-43
	FS70-48	Mye, Neutrophil	-	-	++	-	-	+	++	+	-	++	Lo/+	-	-	-	+++	-	-	Lo/+	-	-	-	Lo/-	-	-	++	-	-	-	-	-	-	FS70-48
	FS70-24-1	Mye, Mac, M1	-	-	++	-	-	-	++	++	-	+++	+++	Lo/-	Lo/+	+	-	Lo/+	-	-	+	-	-	+	+	++	+++	-	-	-	-	-	-	FS70-24-1
	FS70-24-2	Mye, Mac, M1	-	-	++	-	-	-	++	++	-	+++	+++	-	Lo/+	+	-	-	-	Lo/-	Lo/-	-	-	+	-	+	+++	-	-	-	-	-	-	FS70-24-2
	FS70-29	Mye, Mac, M1	-	-	++	-	-	-	++	+	-	+++	+++	Lo/-	-	++	-	-	-	++	+	-	-	++	-	++	+++	-	-	-	-	-	Lo/-	FS70-29
	FS70-34-1	Mye, Mac, M1	-	-	++	-	-	-	++	++	-	++	+	-	-	+	-	-	-	++	Lo/+	-	-	-	-	++	++	-	-	-	-	-	-	FS70-34-1
	FS70-34-2	Mye, Mac, M1	-	-	++	-	-	-	++	+	Lo/-	++	-	+	-	Lo/-	-	-	-	+	-	-	-	-	+	+	++	+	+	-	Lo/+	Lo/-	Lo/-	FS70-34-2
	FS70-34-4	Mye, Mac, M1	-	-	++	-	-	Lo/+	++	++	-	Lo/-	-	-	Lo/+	+	-	-	-	++	+	-	-	Lo/-	-	+	+	-	-	-	-	+	-	FS70-34-4
	FS70-40-3	Mye, Mac, M1	-	-	+++	-	-	Lo/+	+++	+	-	++	++	-	Lo/-	++	-	-	-	+++	++	-	+++	++	-	++	+++	-	-	Lo/-	-	Lo/+	-	FS70-40-3
	FS70-45-4	Mye, Mac, M1	-	-	++	-	-	+	++	+	-	Lo/-	+	-	Lo/-	Lo/+	-	-	-	++	+	-	-	+	-	+	++	-	-	-	-	Lo/+	Lo/-	FS70-45-4
	FS70-46-2	Mye, Mac, M1	-	-	+++	-	-	Lo/-	+++	++	-	++	-	Lo/-	-	+	-	-	-	+++	++	-	Lo/-	++	-	+++	+++	-	-	Lo/+	Lo/+	+	Lo/-	FS70-46-2
	FS70-46-3	Mye, Mac, M1	-	-	+++	-	Lo/-	-	+++	++	-	+++	++	-	-	++	-	Lo/-	-	++	++	-	Lo/-	++	-	+++	+++	-	-	Lo/+	Lo/+	+	-	FS70-46-3
	FS70-50-1	Mye, Mac, M1	-	-	++	-	-	Lo/+	++	+	-	+	+	-	-	++	-	-	-	++	-	-	-	Lo/-	-	-	+++	-	-	-	-	-	-	FS70-50-1
	FS70-50-2	Mye, Mac, M1	-	-	++	-	-	+	++	+	-	-	+	-	-	++	-	-	-	++	Lo/-	-	-	Lo/-	-	Lo/-	+++	-	-	-	-	-	-	FS70-50-2
	FS70-69	Mye, Mac, M1	Lo/-	Lo/-	+++	Lo/-	Lo/-	Lo/+	++	++	Lo/+	++	-	-	-	+++	-	Lo/+	-	++	+++	-	Lo/-	-	Lo/-	++	Lo/-	+	+	-	-	+	++	FS70-69
	FS70-18	Mye, Mac, M2	Lo/-	-	Lo/-	-	-	-	++	++	Lo/-	-	Lo/+	Lo/-	++	Lo/-	-	++	Lo/-	+++	+	-	Lo/-	-	Lo/-	+	+	Lo/-	Lo/-	-	-	Lo/-	Lo/-	FS70-18
	FS70-25	Mye, Mac, M2	-	Lo/-	+	-	Lo/-	Lo/-	+++	+++	+	Lo/-	+	+	++	+	-	++	Lo/-	+++	++	+	Lo/-	+	-	+++	++	Lo/+	Lo/-	+	Lo/-	++	+	FS70-25
	FS70-30	Mye, Mac, M2	-	-	+	-	-	-	+++	+++	-	-	-	++	++	++	-	++	-	+++	++	-	-	++	-	+++	+++	-	-	+	-	+++	-	FS70-30
	FS70-36	Mye, Mac, M2	-	-	++	-	-	Lo/-	+++	+++	Lo/-	-	Lo/-	++	+++	++	-	+++	Lo/-	+++	++	-	-	++	-	+++	-	-	-	+	-	+++	+	FS70-36
	FS70-40-2	Mye, Mac, M2	-	-	+++	-	-	Lo/+	+++	+	-	Lo/-	+	Lo/-	Lo/-	++	-	++	-	+++	+++	-	+++	+++	-	+++	+++	-	-	Lo/-	Lo/-	Lo/+	Lo/-	FS70-40-2
	FS70-42	Mye, Mac, M2	-	-	++	-	-	Lo/-	+++	+++	Lo/-	-	-	+	++	++	-	++	Lo/-	+++	++	-	-	+	-	+++	Lo/-	-	-	Lo/-	-	+++	+	FS70-42
	FS70-44-1	Mye, Mac, M2	-	-	+++	-	-	-	++	++	-	Lo/-	+	Lo/+	Lo/+	++	-	+++	+++	-	++	-	Lo/-	+	-	++	+++	-	-	-	-	++	Lo/-	FS70-44-1
	FS70-44-2	Mye, Mac, M2	-	-	+++	-	-	Lo/+	+++	++	-	Lo/+	+	Lo/-	Lo/+	++	-	+++	++	++	++	-	Lo/-	++	-	++	+++	-	-	-	-	++	-	FS70-44-2
	FS70-44-3	Mye, Mac, M2	-	-	+++	-	-	-	+++	++	Lo/-	Lo/-	Lo/+	Lo/+	-	+++	-	+++	++	++	++	-	Lo/-	++	-	++	-	Lo/-	Lo/-	-	-	+++	Lo/-	FS70-44-3
	FS70-44-4	Mye, Mac, M2	-	-	++	-	-	-	++	++	-	-	+	Lo/+	-	+++	-	+++	+++	-	++	-	Lo/-	+	-	++	-	Lo/-	Lo/-	-	-	++	Lo/-	FS70-44-4
	FS70-45-1	Mye, Mac, M2	-	-	++	-	-	+	++	+	-	Lo/-	Lo/+	-	Lo/-	+	-	++	-	++	+	-	-	+	-	+	++	-	-	-	-	+	-	FS70-45-1
	FS70-45-2	Mye, Mac, M2	-	-	++	-	-	+	++	+	-	Lo/-	Lo/+	-	Lo/-	+	-	++	-	++	++	-	+	Lo/-	-	+	+	-	-	-	-	+	-	FS70-45-2
	FS70-46-1	Mye, Mac, M2	-	-	+++	-	Lo/-	Lo/-	+++	++	-	++	+	Lo/-	-	+	-	+	-	+++	++	-	Lo/-	++	-	+++	+++	-	-	Lo/+	Lo/+	++	Lo/-	FS70-46-1
	FS70-47-1	Mye, Mac, M2	?	-	++	-	-	-	+++	+++	Lo/-	Lo/-	-	Lo/+	+++	+++	-	++	-	Mix	+++	-	-	+	-	+++	-	-	-	Lo/+	-	+++	++	FS70-47-1
	FS70-47-2	Mye, Mac, M2	?	-	++	-	-	-	++	+++	+	Lo/+	-	Lo/+	+++	+++	-	++	-	Mix	+++	-	-	+	-	+++	+++	-	-	Lo/-	-	+++	+	FS70-47-2
	FS70-47-3	Mye, Mac, M2	-	-	+	-	Lo/-	-	++	+++	Lo/-	-	-	Lo/+	++	++	-	++	-	-	++	-	-	Lo/+	-	+++	+++	-	-	-	-	+++	+	FS70-47-3
	FS70-47-4	Mye, Mac, M2	-	-	++	-	Lo/-	-	+++	+++	Lo/-	Lo/-	-	+	++	++	-	++	-	Mix	++	-	-	Lo/+	-	+++	-	-	-	Lo/-	-	+++	++	FS70-47-4
	FS70-52-1	Mye, Mac, M2	-	-	+++	-	Lo/-	-	++	++	-	Lo/-	Lo/+	Lo/-	+++	+++	-	++	-	+	++	-	+	+++	-	+++	++	-	-	Lo/+	Lo/+	++	Lo/-	FS70-52-1
	FS70-52-2	Mye, Mac, M2	-	-	+++	-	-	-	++	++	-	-	-	Lo/-	+	++	Lo/-	++	-	-	++	-	Lo/-	++	-	+++	++	-	-	Lo/-	-	++	Lo/-	FS70-52-2
	FS70-52-3	Mye, Mac, M2	-	-	++	-	-	Lo/-	++	++	-	-	-	-	Lo/-	++	-	+	-	++	++	-	-	+	-	++	+	-	-	-	-	+	Lo/-	FS70-52-3
	FS70-53-1	Mye, Mac, M2	Lo/-	-	++	-	-	Lo/+	++	++	-	Lo/-	Lo/-	Lo/-	+++	+++	-	++	Lo/-	+++	+++	-	++	++	-	++	+	-	-	Lo/-	Lo/-	++	Lo/-	FS70-53-1
	FS70-53-2	Mye, Mac, M2	Lo/-	-	++	-	-	Lo/+	++	++	-	Lo/-	Lo/-	Lo/-	-	+++	-	++	Lo/-	+++	+++	-	++	++	-	+++	Lo/-	-	-	Lo/-	-	++	Lo/-	FS70-53-2
	FS70-54	Mye, Mac, M2	Lo/+	-	+++	-	-	Lo/+	+++	+++	-	Lo/-	Lo/-	Lo/+	+++	+++	-	++	-	+++	+++	-	++	+++	-	+++	Lo/+	-	-	+	Lo/-	+++	Lo/+	FS70-54
	FS70-58	Mye, Mac, M2	Lo/+	-	++	-	-	Lo/+	++	++	+	Lo/+	-	Lo/+	Lo/+	++	-	++	Lo/+	++	+	-	Lo/-	+	Lo/+	+	+++	+++	+++	Lo/-	Lo/-	++	++	FS70-58
	FS70-59	Mye, Mac, M2	-	-	++	-	-	Lo/+	+++	++	-	Lo/-	Lo/+	-	-	+++	-	+++	-	++	++	-	-	Lo/+	-	++	+	-	Lo/-	-	-	++	Lo/-	FS70-59
	FS70-60	Mye, Mac, M2	-	-	+++	-	-	+	+++	++	-	Lo/-	Lo/+	Lo/+	-	+++	-	+++	-	+++	++	-	-	++	-	++	+++	Lo/-	Lo/+	-	-	+++	Lo/-	FS70-60
	FS70-61-1	Mye, Mac, M2	-	-	+++	-	-	+	+++	+++	-	-	+	Lo/+	Lo/+	++	-	+++	-	+++	+++	-	-	+++	-	+++	+++	-	-	++	-	+++	-	FS70-61-1
	FS70-61-2	Mye, Mac, M2	-	-	+++	-	-	+	+++	+++	-	Lo/-	Lo/-	Lo/-	+	++	-	++	-	+++	+++	-	Lo/-	+++	-	+++	+++	-	-	-	-	+++	Lo/-	FS70-61-2
	FS70-61-3	Mye, Mac, M2	-	-	+++	-	-	Lo/-	++	++	-	Lo/-	Lo/+	Lo/-	++	++	-	++	-	+++	++	-	-	++	-	+++	-	-	-	Lo/-	-	++	Lo/-	FS70-61-3
	FS70-63	Mye, Mac, M2	Lo/-	-	+++	-	-	Lo/-	+++	++	-	++	-	-	-	++	-	++	-	++	++	-	Lo/-	-	-	+++	Lo/+	-	Lo/-	-	-	+++	+++	FS70-63
	FS70-64	Mye, Mac, M2	Lo/-	-	+++	-	-	Lo/-	+++	+++	-	Lo/-	-	Lo/-	Lo/-	++	-	+++	Lo/-	+++	++	-	-	+	-	+++	Lo/+	Lo/-	Lo/-	Lo/-	-	+++	+	FS70-64
	FS70-65	Mye, Mac, M2	Lo/+	-	+++	-	-	Lo/-	+++	+++	-	-	-	Lo/+	++	++	Lo/-	++	Lo/-	+++	+++	-	-	+++	-	+++	Lo/-	Lo/-	Lo/-	+	-	+++	Lo/-	FS70-65
	FS70-70	Mye, Mac, M2	Lo/-	-	+++	-	-	+	+++	++	-	Lo/-	-	+	-	+++	-	+++	-	+++	+++	-	Lo/-	++	-	++	-	+	+	-	-	+++	Lo/-	FS70-70
	FS70-39-2	Mye, Mixed	Lo/-	-	Mxd	-	-	-	++	Lo/-	Lo/-	Lo/-	Lo/-	Lo/-	Mxd	-	-	-	Lo/-	++	+	Mxd	Mxd	Lo/-	Lo/-	-	++	Mxd	Mxd	Lo/-	Lo/+	Lo/-	Lo/-	FS70-39-2
	FS70-12-4	Mye, Unclassified	-	Lo/-	Lo/+	-	-	-	++	++	-	Lo/+	+	-	Lo/+	-	-	-	-	+	Lo/+	Lo/+	Lo/-	-	-	-	Lo/-	Lo/-	-	++	++	Lo/-	-	FS70-12-4
	FS70-34-3	Mye, Unclassified	-	-	+	-	-	Lo/+	+	+	-	Lo/-	-	-	Lo/-	-	-	-	-	++	-	-	Lo/-	-	Lo/+	-	+	+	+	-	-	-	-	FS70-34-3
	FS70-51	DC, cDC1	-	-	Lo/-	-	Lo/-	Lo/+	+	Lo/+	-	Lo/+	Lo/+	-	+++	-	-	-	-	++	++	++	+++	Lo/-	++	-	++	-	-	Lo/-	-	Lo/-	Lo/-	FS70-51
	FS70-68	DC, cDC1	-	-	Lo/-	-	Lo/-	Lo/+	++	+	-	Lo/-	Lo/-	+	+++	-	-	-	-	++	+++	+++	++	Lo/+	+++	Lo/+	+++	Lo/-	-	Lo/-	-	++	Lo/+	FS70-68
	FS70-35-A2	DC, cDC2	-	-	++	-	-	-	++	++	Lo/-	-	-	-	+++	-	-	Lo/+	-	++	+++	++	+++	-	-	++	++	-	-	+++	-	+	+++	FS70-35-A2
	FS70-35-A3	DC, cDC2	-	-	++	-	-	-	++	++	-	-	+	-	+++	-	-	-	-	++	+++	++	+++	+	-	+	+	-	-	+++	-	+	++	FS70-35-A3
	FS70-35-A4	DC, cDC2	-	-	++	-	-	-	++	++	-	-	+	-	+++	-	-	-	-	+++	+++	-	+++	Lo/+	-	+	+	-	-	+++	-	+	+	FS70-35-A4
	FS70-35-B3	DC, cDC2	-	-	++	-	-	-	++	++	-	Lo/-	+	-	+++	-	-	-	-	+	+++	++	+++	Lo/-	-	+	+	-	-	+	Lo/-	+	+	FS70-35-B3
	FS70-35-B4	DC, cDC2	-	-	++	-	-	Lo/-	++	+	-	-	+	-	+++	-	-	-	-	++	+++	-	+++	-	-	+	+	-	-	+	Lo/-	Lo/-	Lo/-	FS70-35-B4
	FS70-40-4	DC, cDC2	-	-	++	-	-	+	++	+	-	Lo/+	++	-	++	-	-	-	-	++	+	Lo/-	+++	+	-	+	++	-	-	-	-	Lo/+	-	FS70-40-4
	FS70-41-1	DC, cDC2	Lo/-	Lo/-	++	-	-	Lo/+	++	+	-	Lo/-	Lo/+	-	+++	-	-	-	-	++	++	++	++	Lo/+	-	++	-	-	-	-	Lo/-	++	Lo/+	FS70-41-1
	FS70-41-2	DC, cDC2	-	Lo/-	++	-	-	+	++	+	-	Lo/-	Lo/+	-	+++	-	-	-	-	++	++	++	++	Lo/+	-	++	++	-	-	-	Lo/+	++	Lo/+	FS70-41-2
	FS70-45-3	DC, cDC2	-	-	++	-	-	+	++	+	-	Lo/-	+	-	+	Lo/+	-	-	-	++	+	-	+	Lo/+	-	+	+	-	-	-	-	Lo/-	Lo/-	FS70-45-3
	FS70-50-3	DC, cDC2	-	-	++	-	-	+	++	+	-	-	+	-	+	Lo/-	-	-	-	++	Lo/-	Lo/-	-	Lo/-	-	Lo/-	+++	-	-	-	-	-	-	FS70-50-3
	FS70-35-A1	DC, MoDC	-	-	++	-	-	-	++	++	Lo/-	-	-	-	+++	-	-	-	-	+++	+++	-	+++	-	-	++	++	-	-	+++	-	+	+++	FS70-35-A1
	FS70-35-B1	DC, MoDC	-	-	++	-	-	Lo/+	++	+	-	-	-	-	+++	-	-	-	-	++	+++	-	+++	-	-	++	+++	-	-	+	-	+	+++	FS70-35-B1
	FS70-35-B2	DC, MoDC	-	Lo/+	++	-	-	Lo/+	++	++	-	-	-	-	+++	-	-	-	-	++	+++	++	+++	-	-	++	+++	-	-	+	-	+	+++	FS70-35-B2
	FS70-40-1	DC, MoDC	-	-	+++	-	-	Lo/-	+++	+	-	Lo/-	Lo/+	-	+	-	-	Lo/+	Lo/-	+++	++	-	+++	+	-	+	+++	-	-	Lo/-	-	Lo/-	Lo/-	FS70-40-1
	FS70-41-3	DC, MoDC	-	-	+++	-	-	+	+++	++	-	-	Lo/+	Lo/-	+++	Lo/-	-	++	-	+++	+++	Lo/-	++	+	-	+++	+++	-	-	+	Lo/+	++	Lo/+	FS70-41-3
	FS70-41-4	DC, MoDC	Lo/-	Lo/-	+++	-	-	Lo/+	+++	++	-	Lo/-	Lo/+	Lo/-	+++	Lo/-	-	+	-	+++	+++	Lo/-	+++	Lo/+	-	+++	-	-	-	Lo/+	Lo/+	++	+	FS70-41-4
	FS70-14-3	DC, pDC	-	-	-	-	Lo/+	-	++	+	-	+++	++	-	++	-	-	-	-	+	-	Lo/+	+	Lo/-	-	-	++	-	-	-	Lo/-	-	-	FS70-14-3
	FS70-14-4	DC, pDC	Lo/-	-	-	-	-	-	++	+	-	+++	++	-	+	-	-	-	-	+	-	-	+	-	-	-	++	-	-	-	Lo/-	-	-	FS70-14-4
	FS70-05-1B	Artifact	Amtrn	++	-	+++	++	+++	Lo/-	++	++	-	-	+++	-	Amtn	-	+	-	Amtrn	-	-	-	-	-	-	-	-	++	+++	-	Lo/-	Lo/-	FS70-05-1B
	FS70-28-2	Artifact, Residual Thymocytes																																FS70-28-2
	FS70-01-1	Unclassified	-	-	-	-	-	Lo/-	++	+	+++	Lo/-	-	-	-	-	-	-	-	+	-	-	-	-	-	-	++	-	-	++	Lo/-	-	++	FS70-01-1
	FS70-55-1	Unclassified	-	-	-	-	-	+	-	+	+	Lo/-	-	-	-	-	-	-	-	+	-	-	-	-	-	-	+	-	Lo/+	Lo/-	-	-	++	FS70-55-1
	FS70-55-4	Unclassified	-	-	-	-	-	+	Lo/-	+	+	Lo/-	-	-	-	-	-	-	-	+	-	-	-	-	-	-	+	-	Lo/+	Lo/-	-	-	++	FS70-55-4
			Amtrn = spillover from ametrine detected

### Sheet: Table S5
	Table S5: List of Intracellular flow cytometry Panel with 25 fluorophores (N=3 or N= 4 per conditions)
	Antibody	Conjugate	Clone	Source	Identifier
	IL-17	BUV395	TC11-18H10	BD	565246
	CD11c	BUV615	HL3	BD	751265
	CD11b	BUV661	M1/70	BD	565080
	IFNy	BUV737	XMG1.2	BD	612769
	CD4	BUV805	GK1.5	BD	564922
	RORgt	BV421	Q31-378	BD	562894
	CD3	BV480	500A2	BD	746776
	CD25	BV510	PC61	Biol	102042
	Ly6C	BV570	HK1.4	BioLegend	128030
	TCRb	BV605	H57-597	BD	562870
	TNFa	BV650	MP6-XT22	BD	563943
	CD8a	BV711	53-6.7	BD	563046
	CD45.1	BV786	A20	BD	740889
	Ly6G	PerCP	1A8	BioLegend	127654
	ARG1	PerCP-eFluor 710	A1exF5	Thermo	46-3697-82
	IL-6	PE	MP5-20F3	BioL	504504
	F4/80	Spark YG 593	QA17A29	BioLegend	157312
	TCF1	Alexa594	C63D9 (??)	CST	35972S
	IL-10	PE-Cy7	JES5-16E3	BioLegend	505026
	Foxp3	APC	FJK-16s	Thermo	17-5773-82
	B220	Alexa Fluor 700	RA3-6B2	Thermo	56-0452-82
	CD45	APC-Fire 810	30-F11	BioLegend	103174
	BATF	Alexa-Fluor 647	D7C5	CST	47914S
	Other Fluorophores Present:
	Live/Dead Fixable Blue	N/A	N/A	Thermo	L23105
	GFP
	Ametrine
	Comment: FoxP3 was replaced with BATF in the experiment where N=4
			25 Total Chanels

### Sheet: Table S6
	Table S6: Antibodies and Methods used for Immunohistochemistry
	Antibody	Species	Clone	Dilution	Catolog number	Supplier
	CD276 (B7-H3)	Rabbit monoclonal	EPR27429-173	1:100	ab313380a	Abcam
	ARGINASE 1	Rabbit monoclonal	D4E2M	1:75	93668b	Cell Signaling
	CD68	Rat Ig2a	FA-11	1:1000	MCA1957a	BioRad
	CD163	Rabbit monoclonal	EPR19518	1:1200	ab182422a	Abcam
	a Heat-induced epitope retrieval, Epitope Retrieval solution 2 (ER2), 20 minutes; Visualization with rabbit anti-goat (BA-5000; Vector Laboratories), Bond Polymer Refine Detection (DS9800, Leica Biosystems)
	b Heat-induced epitope retrieval, Cell conditioning media 2 (Ventana Medical Systems, Tucson, AZ), 32 minutes; Visualization with DISCOVERY OmniMap anti-Rb HRP (760-4311; Ventana Medical Systems), DISCOVERY ChromoMap DAB kit (760-159; Ventana Medical Systems) or DISCOVERY ChromoMap Purple kit (760-229; Ventana Medical Systems)
